# Copepodamides in marine and freshwater copepods-*similar but different*

**DOI:** 10.1101/2023.11.13.566526

**Authors:** Sina Arnoldt, Milad Pourdanandeh, Ingvar Spikkeland, Mats X. Andersson, Erik Selander

## Abstract

Marine copepods, the most abundant group of zooplankton in the worlds oceans, imprint their surrounding waters with chemical cues, called copepodamides. Copepodamides induce defensive traits such as toxin production, bioluminescence, and colony size plasticity in a variety of marine phytoplankton. The role of copepodamides in freshwater ecosystems is, however, unknown. Here we report the consistent presence of copepodamides in copepods from six Swedish lakes. Copepodamide concentrations in freshwater copepods are similar to those of marine copepods, around 0.1 ppt of dry mass in millimetre sized individuals. The composition substantially overlaps with marine copepodamides but is also distinctly different. Freshwater copepods are largely dominated by one of the two subgroups of copepodamides, the dihydro-copepodamides, whereas marine copepods more commonly contain representatives from both subgroups. We describe 10 new copepodamide structures, four of which only found in freshwater copepods. Taxonomic groups had consistent copepodamide profiles across sampling sites and timepoints, supporting the presence of species specific copepodamide signatures. The presence of copepodamides in freshwater environments warrants study into their potential function as predator alarm cues also in freshwater systems.
