## Supplementary data 1 for "Copepodamides in marine and freshwater copepods-*similar but different*"

Type	Site	660.5_dhCA	672.5_dhCA	674.5_dhCA	680.5_dhCA	682.5_dhCA	684.5_dhCA	686.5_dhCA	688.6_dhCA	700.5_dhCA	702.4_dhCA	702.7_dhCA	706.5_dhCA	708.6_dhCA	710.6_dhCA	712.6_dhCA	714.6_dhCA	734.6_dhCA	736.6_dhCA	738.7_dhCA	742.6_dhCA	760.6_dhCA	762.6_dhCA	658.5_CA	660.5_CA	678.5_CA	684.4_CA	686.6_CA	688.6_CA	704.5_CA	706.6_CA	708.6_CA	710.6_CA	712.6_CA	714.6_CA	716.5_CA	732.6_CA	734.6_CA	758.7_CA	760.7_CA
Freshwater	F1	4.067854411	1.487666822	5.449135757	0	0	0	29.38314958	6.832641189	3.9229181	0	2.178863516	0	1.718724709	8.37380965	6.708957262	11.83646538	6.212368146	2.318239611	1.741089135	0	0	0	0	0	0	0	0	0	0	0	0	0	0	0	0	0	0	0	0
Freshwater	F2	12.33260793	0	2.976310711	0	0	0	8.220552907	4.357624795	0	0	1.349553896	0	13.94246833	14.42293645	9.610886884	6.350131932	10.21776055	3.685198101	0	0	2.084738722	0	0	0	0	0	0	0	0	0	0	0	0	0	0	0	0	0	0
Freshwater	F3	4.653674963	0	3.649790788	0	0	0	15.68373148	6.257022355	0	0	0	0	0	16.13249537	20.69981829	13.87600647	7.350259223	3.938520013	0	0	0	0	0	0	0	0	0	0	0	0	0	0	0	0	0	0	0	0	0
Freshwater	F4	4.455085257	0	2.325273256	0	0	1.70179924	11.39918247	6.903960436	0.855106728	0.82851007	0	0	5.109653184	10.3931518	10.86101119	8.646380026	14.15522487	1.644737319	0	0	6.018146658	1.330171394	0	0	0	0	0	0	0	0	0	0	0	0	0	0	0	0	0
Freshwater	F5	11.8194627	0	2.533639463	0	0	1.623537793	12.0184207	3.76111286	0.892599715	0	1.258245096	0	13.1282739	11.38341273	9.048819434	5.726445763	7.123207593	2.97762483	0.622531761	0	1.958587817	0.456814256	0	0	0	0	0	0	0	0	0	0	0	0	0	0	0	0	0
Freshwater	F6	6.962086883	0	0	0	0	0	11.61955561	21.52260439	0	0	0	0	0	5.001986041	7.626802636	14.69832443	12.74025016	0	0	0	19.82838985	0	0	0	0	0	0	0	0	0	0	0	0	0	0	0	0	0	0
Marine	M1	2.24492186	0	0	0	0	0	0.648236864	4.524332743	0	0	0	3.157128853	12.82249311	4.887343543	0.746770343	0.874951471	5.364518542	0	0	0	7.657346946	0	0	2.24492186	0	0	0.648236864	4.524332743	0	3.157128853	12.82249311	4.887343543	0.746770343	0.874951471	0.577967785	0	5.364518542	0	7.657346946
Marine	M2	2.718823965	0	0	0	0	0	0.771529913	3.985920332	0	0	0	3.119186098	11.73895701	6.955446959	0.854995031	1.130036564	6.173714388	0	0	0	6.494422035	0	1.566661156	0	0	0.833360479	3.274622978	0	0.921435231	13.06179922	5.973779169	0.669257486	0.924692706	0	0	7.480515074	0.780810644	8.046270898	0
Marine	M3	1.858901069	0	0	2.15470666	0.589425427	0	2.239502769	2.006019235	0	0	0	6.303551012	14.7673011	1.546338019	0.759578093	0.622548031	7.967471473	0	0	0	3.885040465	0	0	0	0.981067994	0.739906293	1.766538884	0	2.012912772	12.80869594	2.13402605	0.645470442	0.847008317	0	0	15.42594212	0.982188894	4.774867173	0
Marine	M4	8.707087046	0	0.74122892	2.609193174	1.029630174	0.742325096	8.523116616	15.80220706	0	0	0	4.677383347	14.72383715	2.930907487	1.68762992	2.240717594	5.835854316	0	0	0.583513244	5.767169526	0	0.376549853	0	0	0.509106951	0.830687583	0	0.463121027	1.356156967	0.722460247	0	0	0	0	2.215719432	0	1.60343825	0
