## Supplementary data 2 for "Copepodamides in marine and freshwater copepods-*similar but different*"

Sample	Type	Site	Time_diff_h	Time_diff_min	No_of_copepods	Taxon	Sex	Stage	Prosome_length_µm	Dry_weight_g	Dry_weight_µg	Dry_weight_ng	Data_file	Acq_Date_Time	CA_per_copepod_mol	CA_per_copepod_pmol	448.3_CA	450.3_dhCA	660.5_dhCA	674.6_dhCA	680.5_dhCA	686.5_dhCA	686.5_CA	688.6_dhCA	706.5_dhCA	706.6_CA	708.5_dhCA	708.6_CA	710.6_dhCA	712.5_CA	712.6_dhCA	714.6_dhCA	732.5_CA	734.5_dhCA	734.5_CA	736.6_dhCA	758.6_CA	760.5_dhCA
F1a	Freshwater	F1	0.5	30	1	Cyclops strenuus	female	adult	920	5.39E-06	5.39	5385.19	F1a.d	2022-02-03 18:28	4.00E-12	3.999	0	0.001659157	0.003888868	0.002605815	0	0.036482767	0	0.003767629	0	0	0.001500858	0	0.008348733	0	0.003993313	0.011007861	0	0.004699218	0	0.001029238	0	0.001001455
F1b	Freshwater	F1	0.667	40	1	Cyclops strenuus	female	adult	1100	8.37E-06	8.37	8365.6	F1b.d	2022-02-03 18:54	1.66E-11	16.599	0	0.004592841	0.015232794	0.018548448	0	0.083634936	0	0.021414585	0	0	0.0071058	0	0.0707471	0	0.04104604	0.031247811	0	0.024736006	0	0.007918814	0	0.005750368
F1c	Freshwater	F1	0.667	40	1	Cyclops strenuus	female	adult	1000	6.61E-06	6.61	6614	F1c.d	2022-02-03 19:19	1.84E-11	18.357	0	0.005536194	0.009391083	0.041104444	0	0.090414818	0	0.022892485	0	0	0.00377845	0	0.058606577	0	0.050149474	0.045490268	0	0.025197188	0	0.011463367	0	0.003115254
F1d	Freshwater	F1	0.667	40	1	Cyclops strenuus	female	adult	820	4.06E-06	4.06	4055.23	F1d.d	2022-02-03 19:45	6.66E-12	6.657	0	0.005147675	0.006357663	0.010953394	0	0.048373988	0	0.006619163	0	0	0.002037815	0	0.016411526	0	0.011112144	0.012806551	0	0.008992196	0	0.003548347	0	0.000770451
F1e	Freshwater	F1	0.75	45	1	Cyclops strenuus	female	adult	1060	7.64E-06	7.64	7635.6	F1e.d	2022-02-03 20:11	1.87E-11	18.723	0	0.006481179	0.023627049	0.033158955	0	0.118221972	0	0.021053114	0	0	0.008025154	0	0.047618758	0	0.033974294	0.043674313	0	0.02502105	0	0.006594563	0	0.007011419
F1f	Freshwater	F1	0.917	55	1	Cyclops strenuus	female	adult	940	5.68E-06	5.68	5678.38	F1f.d	2022-02-03 20:37	1.70E-11	17.029	0	0.0073942	0.019624077	0.031710072	0	0.111816308	0	0.02078137	0	0	0.004389524	0	0.045040797	0	0.033666092	0.035920482	0	0.018701252	0	0.009475557	0	0.002069013
F1g	Freshwater	F1	0.917	55	1	Cyclops strenuus	female	adult	1040	7.29E-06	7.29	7285.37	F1g.d	2022-02-03 21:02	4.58E-12	4.579	0	0.003033239	0.004374908	0.003960807	0	0.030068471	0	0.00381941	0	0	0.001358799	0	0.010868525	0	0.011189715	0.010595763	0	0.008200126	0	0.003530144	0	0.000578567
F1h	Freshwater	F1	1.083	65	1	Cyclops strenuus	female	adult	1080	8.00E-06	8	7995.65	F1h.d	2022-02-03 21:28	1.65E-11	16.533	0	0.005254446	0.013526143	0.020881948	0	0.100016842	0	0.019834571	0	0	0.00608896	0	0.046611276	0	0.037473385	0.044326219	0	0.025959066	0	0.007452596	0	0.003231421
F1i	Freshwater	F1	1.083	65	1	Cyclops strenuus	female	adult	1120	8.75E-06	8.75	8745.54	F1i.d	2022-02-03 21:54	1.59E-11	15.873	0	0.009996574	0.009361758	0.020013176	0	0.079122976	0	0.014699427	0	0	0.002823069	0	0.074044149	0	0.051428867	0.031293448	0	0.015825284	0	0.007628381	0	0.001220814
F1j	Freshwater	F1	1.083	65	1	Cyclops strenuus	female	adult	1020	6.95E-06	6.94	6944.86	F1j.d	2022-02-03 22:20	4.36E-12	4.358	0	0.002325022	0.003766179	0.004212625	0	0.031621002	0	0.004563501	0	0	0.001364461	0	0.014783378	0	0.006330359	0.008930223	0	0.00687521	0	0.001763974	0	0.000632066
F2a	Freshwater	F2	1.667	100	1	Cyclops strenuus	female	adult	900	5.10E-06	5.1	5101.2	F2a.d	2022-02-04 00:03	1.26E-11	12.639	0	0.001294732	0.02460543	0.008746174	0	0.034030024	0	0.005013853	0	0	0.052990317	0	0.046811613	0	0.030928951	0.012284594	0	0.025024839	0	0.005342709	0	0.005708582
F2b	Freshwater	F2	1.667	100	1	Cyclops strenuus	female	adult	1000	6.61E-06	6.61	6614	F2b.d	2022-02-04 00:28	6.68E-12	6.684	0	0.002601732	0.012485407	0.011021379	0	0.020545189	0	0.006263241	0	0	0.01589192	0	0.023674257	0	0.014658124	0.008804749	0	0.012477119	0	0.003237058	0	0.002026185
F2c	Freshwater	F2	1.667	100	1	Cyclops strenuus	female	adult	840	4.30E-06	4.3	4303.41	F2c.d	2022-02-04 00:54	8.64E-12	8.643	0	0.00170389	0.027603822	0.003889655	0	0.010141033	0	0.005179858	0	0	0.048111776	0	0.025805413	0	0.01589754	0.008131477	0	0.015935355	0	0.004468836	0	0.005997001
F2d	Freshwater	F2	1.667	100	1	Cyclops strenuus	female	adult	940	5.68E-06	5.68	5678.38	F2d.d	2022-02-04 01:20	1.27E-11	12.744	0	0.000851165	0.033605691	0.007268998	0	0.015994157	0	0.014300021	0	0	0.05510387	0	0.035825383	0	0.032222639	0.016246095	0	0.028302181	0	0.006670327	0	0.008484044
F2e	Freshwater	F2	1.917	115	1	Cyclops strenuus		V	720	2.94E-06	2.94	2942.99	F2e.d	2022-02-04 01:46	4.97E-12	4.969	0	0.000246785	0.008910963	0.001175572	0	0.005285515	0	0.00463924	0	0	0.015226182	0	0.015294418	0	0.017113814	0.018910355	0	0.009208777	0	0.001970787	0	0.001391044
F2f	Freshwater	F2	1.917	115	1	Cyclops strenuus	female	adult	840	4.30E-06	4.3	4303.41	F2f.d	2022-02-04 02:12	8.51E-12	8.514	0	0.000452222	0.018520013	0.003509894	0	0.011072319	0	0.004712035	0	0	0.038644452	0	0.030521736	0	0.020329985	0.012098093	0	0.020772066	0	0.005162632	0	0.00447939
F2g	Freshwater	F2	1.917	115	1	Cyclops strenuus	female	adult	1020	6.95E-06	6.94	6944.86	F2g.d	2022-02-04 02:38	1.15E-11	11.463	0	0.004260943	0.017796772	0.004624811	0	0.018560014	0	0.008483781	0	0	0.042115906	0	0.034398218	0	0.031128865	0.023869161	0	0.030723312	0	0.00791849	0	0.005380246
F2h	Freshwater	F2	2.083	125	1	Cyclops strenuus	female	adult	960	5.98E-06	5.98	5980.85	F2h.d	2022-02-04 03:03	7.81E-12	7.808	0	0.002294851	0.00677597	0.003425779	0	0.010449457	0	0.003327801	0	0	0.007661798	0	0.015739453	0	0.067858828	0.028255018	0	0.007771815	0	0.002095468	0	0.000505388
F2i	Freshwater	F2	2.083	125	1	Cyclops strenuus		V	800	3.82E-06	3.82	3815.76	F2i.d	2022-02-04 03:29	7.65E-12	7.65	0	0.000640601	0.018088425	0.00319172	0	0.011157575	0	0.004818084	0	0	0.032473266	0	0.025054423	0	0.018828244	0.00679587	0	0.020935267	0	0.007354041	0	0.003654125
F2j	Freshwater	F2	2.083	125	1	Cyclops strenuus	female	adult	960	5.98E-06	5.98	5980.85	F2j.d	2022-02-04 03:55	8.36E-12	8.364	0	0.003312621	0.012668333	0.004970115	0	0.014236183	0	0.014737084	0	0	0.01170396	0	0.020052673	0	0.032474303	0.032376282	0	0.014286208	0	0.00330034	0	0.003165423
F3a	Freshwater	F3	2.917	175	1	Unknown			600	4.15E-05	41.45	41445.32	F3a.d	2022-02-04 05:38	7.79E-14	0.078	0	0.00028114	3.04E-05	6.61E-05	0	0.00012406	0	0.000338675	0	0	2.13E-05	0	0.00012675	0	0.000240395	0.000125373	0	0.000133311	0	3.22E-05	0	3.87E-05
F3b	Freshwater	F3	2.917	175	1	Cyclops sp		IV	540	1.45E-06	1.45	1448.15	F3b.d	2022-02-04 06:04	1.01E-12	1.005	0	0.000312166	0.00049564	0.000615395	0	0.001876683	0	0.001249968	0	0	0.000558369	0	0.003535079	0	0.005117833	0.004765203	0	0.001228589	0	0.000222043	0	0.000116735
F3c	Freshwater	F3	2.917	175	1	Cyclops sp		IV	560	1.58E-06	1.58	1583.97	F3c.d	2022-02-04 06:29	3.41E-13	0.341	0	0.000443874	0.000177843	0.000316932	0	0.000720953	0	0.000901469	0	0	0.000139349	0	0.000534387	0	0.001232494	0.00125921	0	0.000748124	0	0.000191514	0	0.000153193
F3d	Freshwater	F3	2.917	175	1	Cyclops sp		IV	540	1.45E-06	1.45	1448.15	F3d.d	2022-02-04 06:55	2.04E-13	0.204	0	0.000231445	0.000358116	9.93E-05	0	0.000359011	0	0.00059819	0	0	0.000105601	0	0.000680379	0	0.000765872	0.000646991	0	0.000157458	0	4.68E-05	0	3.04E-05
F3e	Freshwater	F3	2.917	175	1	Cyclops sp		IV	560	1.58E-06	1.58	1583.97	F3e.d	2022-02-04 07:21	3.34E-13	0.334	0	0.000252885	0.000329736	0.000204061	0	0.000457719	0	0.000895681	0	0	0.000156803	0	0.000789421	0	0.001939017	0.001177041	0	0.000307891	0	9.25E-05	0	7.94E-05
F3f	Freshwater	F3	3.333	200	1	Cyclops strenuus	female	adult	960	5.98E-06	5.98	5980.85	F3f.d	2022-02-04 07:47	1.02E-11	10.204	0	0.002019994	0.00871994	0.011021876	0	0.028812826	0	0.010828338	0	0	0.006609811	0	0.021545285	0	0.027163489	0.029390932	0	0.031112058	0	0.015334809	0	0.011520134
F3i	Freshwater	F3	3.667	220	1	Cyclops strenuus	female	adult	920	5.39E-06	5.39	5385.19	F3i.d	2022-02-04 09:04	3.22E-12	3.224	0	0.001585182	0.004077981	0.004969331	0	0.009000331	0	0.006670837	0	0	0.001290312	0	0.005340611	0	0.015692146	0.006544066	0	0.006204635	0	0.001426353	0	0.001676232
F3j	Freshwater	F3	3.833	230	1	Cyclops sp		IV	580	1.73E-06	1.73	1727.09	F3j.d	2022-02-04 09:30	6.41E-13	0.641	0	0.000231891	0.001242574	0.000353525	0	0.001151611	0	0.001403617	0	0	0.000414917	0	0.002011971	0	0.002697391	0.002227232	0	0.000615504	0	0.000220613	0	0.000247176
F3k	Freshwater	F3	3.833	230	1	Cyclops sp		IV	620	2.04E-06	2.04	2035.68	F3k.d	2022-02-04 09:56	2.98E-13	0.298	0	0.000244888	0.000251257	8.66E-05	0	0.000470703	0	0.000532817	0	0	0.000318063	0	0.001479701	0	0.000929838	0.000650259	0	0.000617227	0	0.000210073	0	0.000164893
F3l	Freshwater	F3	3.833	230	1	Unknown			560	3.42E-05	34.17	34168.54	F3l.d	2022-02-04 10:21	1.60E-13	0.16	0	0.000174998	0.000134669	6.83E-05	0	0.000172636	0	0.000521273	0	0	7.81E-05	0	0.00049308	0	0.000846795	0.000511438	0	0.000115322	0	6.04E-05	0	2.01E-05
F4a	Freshwater	F4	3	180	1	Cyclops strenuus	male	adult	620	2.04E-06	2.04	2035.68	F4a.d	2022-02-11 19:00	6.70E-13	0.67	0	0.000349317	0.000931933	0.00078652	0	0.001057929	0	0.002120171	0	0	0.000501874	0	0.001955075	1.32E-05	0.001998189	0.001693284	1.20E-05	0.00114068	0.00025546	0.000254729	3.73E-05	0.000287231
F4b	Freshwater	F4	3	180	1	Cyclops sp		V	500	1.20E-06	1.2	1197.91	F4b.d	2022-02-11 19:26	1.52E-12	1.521	0	0.000398424	0.001093181	0.000720324	0	0.00355311	0	0.001897548	0	0	0.001171464	0	0.006323611	3.52E-05	0.007206019	0.003032207	4.26E-06	0.003086058	0.000611626	0.000744508	2.26E-05	0.000520495
F4c	Freshwater	F4	3	180	1	Unknown			670	5.64E-05	56.44	56439.71	F4c.d	2022-02-11 19:52	1.68E-12	1.679	0	0.000127602	0.001203263	0.000712078	0	0.004008781	0	0.001164291	0	0	0.001212297	0	0.007311243	5.72E-05	0.011327642	0.002367691	3.07E-06	0.00235399	0.000487839	0.000678974	1.90E-05	0.00053842
F4d	Freshwater	F4	3.167	190	1	Cyclops sp		V	450	9.24E-07	0.92	923.92	F4d.d	2022-02-11 20:17	2.87E-12	2.872	0	0.000179256	0.002155784	0.00180159	0	0.004454453	0	0.003201961	0	0	0.002150815	0	0.010044588	2.53E-05	0.019498559	0.005400254	1.03E-05	0.005218937	0.0011116	0.001284856	1.48E-05	0.000887906
F4e	Freshwater	F4	3.167	190	1	Macrocyclops albidus	female	adult	1160	9.54E-06	9.54	9535.71	F4e.d	2022-02-11 20:43	9.74E-12	9.738	0	0.010861697	0.009828704	0.011984486	0	0.030394899	0	0.026774336	0	0	0.003423399	0	0.021330214	0.00018976	0.041768301	0.022139777	4.26E-05	0.00832947	0.001706803	0.002515636	2.22E-05	0.003446006
F4f	Freshwater	F4	3.417	205	1	Unknown			520	2.78E-05	27.77	27769.04	F4f.d	2022-02-11 21:09	4.77E-13	0.477	0	5.38E-05	0.000229526	0.000218098	0	0.000772714	0	0.000431419	0	0	0.000184024	0	0.001588186	2.39E-05	0.003870101	0.00104177	8.52E-06	0.000624157	0.000140799	0.000172504	8.77E-06	0.00016437
F4g	Freshwater	F4	3.417	205	1	Cyclops sp	male	V	590	1.80E-06	1.8	1801.42	F4g.d	2022-02-11 22:00	1.62E-12	1.621	0	6.55E-05	0.000851901	0.000626727	0	0.002834707	0	0.001604132	0	0	0.000636244	0	0.004717645	7.08E-05	0.013179099	0.004037385	3.48E-05	0.002091763	0.000400449	0.000569716	2.13E-05	0.000683588
F4h	Freshwater	F4	3.417	205	1	Unknown			470	2.09E-05	20.93	20926.46	F4h.d	2022-02-11 22:26	1.91E-12	1.905	0	6.84E-05	0.001524925	0.000932643	0	0.012246509	0	0.001575409	0	0	0.001067044	0	0.005411308	9.01E-06	0.004603595	0.001965494	2.90E-05	0.006216412	0.001296794	0.000757414	1.29E-05	0.000392328
F4i	Freshwater	F4	3.5	210	1	Cyclops sp	male	V	530	1.38E-06	1.38	1382.94	F4i.d	2022-02-11 22:52	1.00E-14	0.01	0	1.16E-05	1.16E-05	6.76E-06	0	9.31E-06	0	5.14E-05	0	0	3.56E-06	0	1.51E-05	8.76E-06	2.98E-05	1.56E-05	9.54E-07	1.21E-05	4.43E-06	1.93E-06	1.07E-05	7.13E-06
F4j	Freshwater	F4	3.5	210	1	Unknown			610	4.34E-05	43.41	43407.43	F4j.d	2022-02-11 23:17	8.41E-13	0.841	0	0.00021278	0.001109441	0.000476377	0	0.001606005	0	0.001355055	0	0	0.001259983	0	0.002602969	2.56E-05	0.002345941	0.001054928	4.87E-05	0.002765076	0.000616537	0.000584302	1.67E-05	0.000733071
F5a	Freshwater	F5	2.75	165	1	Cyclops sp	female	V	830	4.18E-06	4.18	4178.22	F5a.d	2022-02-21 18:08	6.79E-12	6.792	0	0.001731199	0.021916207	0.004579024	0	0.017709859	0	0.005552862	0	0	0.025891056	0	0.01338724	2.60E-05	0.013837419	0.00759618	2.27E-05	0.008086674	0.001701823	0.007200524	3.62E-05	0.006562798
F5b	Freshwater	F5	2.75	165	1	Cyclops strenuus	male	adult	620	2.04E-06	2.04	2035.68	F5b.d	2022-02-21 18:33	1.80E-12	1.8	0	0.000303352	0.006211105	0.001198678	0	0.004718665	0	0.001535548	0	0	0.006435388	0	0.00416842	8.83E-06	0.004073574	0.001673147	1.45E-05	0.002913585	0.000565163	0.001267713	1.23E-05	0.000901421
F5c	Freshwater	F5	2.833	170	1	Cyclops sp	female	IV	630	2.12E-06	2.12	2117.57	F5c.d	2022-02-21 18:59	3.08E-13	0.308	0	4.14E-05	0.00092409	0.000245757	0	0.000751264	0	0.0003275	0	0	0.001037023	0	0.000813185	1.62E-05	0.000627834	0.000276459	5.01E-06	0.000521375	0.000103734	0.000311467	1.49E-05	0.000138458
F5d	Freshwater	F5	2.833	170	1	Unknown			840	1.06E-04	106.27	106267.44	F5d.d	2022-02-21 19:25	2.88E-12	2.884	0	0.000214445	0.006802297	0.00101864	0	0.006932832	0	0.001445169	0	0	0.00826743	0	0.00672246	2.11E-05	0.00677029	0.002501451	4.34E-05	0.00781174	0.001788949	0.005840974	1.76E-05	0.00147538
F5e	Freshwater	F5	3.083	185	1	Unknown			460	1.97E-05	19.7	19704.19	F5e.d	2022-02-21 19:50	1.43E-12	1.428	0	0.000132142	0.003087418	0.002564418	0	0.004161858	0	0.002685497	0	0	0.002089714	0	0.003828398	8.16E-06	0.003890418	0.002862954	1.86E-05	0.001882747	0.000422696	0.000690589	1.58E-05	0.000228044
F5f	Freshwater	F5	3.083	185	1	Cyclops sp		III	440	8.74E-07	0.87	874.13	F5f.d	2022-02-21 20:16	1.29E-12	1.29	0	8.91E-05	0.004515793	0.001300329	0	0.004003184	0	0.001433008	0	0	0.004055158	0	0.002781896	1.37E-05	0.00273375	0.001901429	1.23E-05	0.001291763	0.000317924	0.000877286	1.35E-05	0.000468754
F5g	Freshwater	F5	3.167	190	1	Cyclops strenuus	male	adult	740	3.15E-06	3.15	3148.62	F5g.d	2022-02-21 21:07	1.96E-12	1.961	0	0.000118961	0.005860465	0.000983821	0	0.003923073	0	0.001523885	0	0	0.007002697	0	0.005329988	1.72E-05	0.005665218	0.002265239	2.92E-05	0.00323169	0.000639111	0.001672793	5.42E-05	0.000906916
F5h	Freshwater	F5	3.167	190	1	Cyclops strenuus	male	adult	710	2.84E-06	2.84	2843.26	F5h.d	2022-02-21 21:33	2.62E-12	2.618	0	0.000127628	0.008660331	0.00177664	0	0.005328211	0	0.001922091	0	0	0.009721208	0	0.00833382	9.56E-06	0.00646013	0.002258541	1.77E-05	0.003985743	0.000873556	0.001732331	1.40E-05	0.001134908
F5i	Freshwater	F5	3.25	195	1	Cyclops strenuus	female	adult	920	5.39E-06	5.39	5385.19	F5i.d	2022-02-21 21:59	8.76E-12	8.755	0	0.001324734	0.026464962	0.005291737	0	0.022958794	0	0.005335995	0	0	0.034766277	0	0.026134628	1.74E-05	0.017945302	0.007250474	3.00E-05	0.013240534	0.002797966	0.007717729	1.31E-05	0.003819678
F5j	Freshwater	F5	3.25	195	1	Cyclops strenuus	male	adult	650	2.29E-06	2.29	2287.16	F5j.d	2022-02-21 22:25	4.38E-13	0.437	0	0.000175983	0.000929085	0.000687403	0	0.00083172	0	0.000319311	0	0	0.00083127	0	0.00189542	5.65E-06	0.001266521	0.000287458	7.77E-06	0.000821411	0.000165696	0.000435973	7.26E-06	8.12E-05
F6a	Freshwater	F6	2.167	130	1	Eudiaptomus graciloides	female	adult	650	7.43E-06	7.43	7432.26	F6a.d	2022-03-15 13:22	7.39E-13	0.739	0	0.000236603	0.00049544	0	0	0.001295676	0	0.002225814	1.38E-05	0	0	0	0.001385025	0	0.001552578	0.002194249	2.47E-05	0.001752434	0	0.000268925	4.59E-05	0.003295884
F6b	Freshwater	F6	2.167	130	1	Unknown			620	4.54E-05	45.43	45428.25	F6b.d	2022-03-15 13:48	8.69E-13	0.869	0	5.21E-05	0.002052065	0	0	0.002731459	0	0.003053585	1.18E-05	0	0	0	0.002318149	0	0.002191044	0.001744817	1.32E-05	0.001976028	0	0.000730117	2.05E-05	0.000481731
F6c	Freshwater	F6	2.25	135	1	Eudiaptomus graciloides	male	adult	800	1.41E-05	14.09	14086.75	F6c.d	2022-03-15 14:14	4.63E-13	0.463	0	0.00020074	0.000395148	0	0	0.000919041	0	0.001732571	7.92E-06	0	0	0	0.000736651	0	0.00079436	0.001267021	1.22E-05	0.00090312	0	0.000191842	2.39E-05	0.002074306
F6d	Freshwater	F6	2.25	135	1	Cyclopoid copepod		III	470	1.03E-06	1.03	1028.46	F6d.d	2022-03-15 14:39	8.65E-13	0.865	0	7.45E-05	0.002193487	0	0	0.002680054	0	0.003263109	1.29E-05	0	0	0	0.002184218	0	0.001905117	0.001326834	1.58E-05	0.000890758	0	0.001071334	2.58E-05	0.0016581
F6e	Freshwater	F6	2.333	140	1	Cyclopoid copepod		III	470	1.03E-06	1.03	1028.46	F6e.d	2022-03-15 15:05	5.64E-13	0.564	0	9.47E-05	0.002354897	0	0	0.001716615	0	0.001824015	8.83E-06	0	0	0	0.001196325	0	0.001562045	0.001134638	7.60E-06	0.000585174	0	0.000363892	9.24E-06	0.000428665
F6f	Freshwater	F6	2.333	140	1	Unknown			690	6.13E-05	61.28	61281.92	F6f.d	2022-03-15 15:31	1.90E-13	0.19	0	0.000312581	0.000169277	0	0	0.000259407	0	0.000883098	1.42E-05	0	0	0	0.000182789	0	0.000304914	0.000821546	9.83E-06	0.000271766	0	6.67E-05	2.61E-05	0.00047373
F6g	Freshwater	F6	2.5	150	1	Cyclops sp	female	V	670	2.47E-06	2.46	2464.56	F6g.d	2022-03-15 15:57	1.04E-13	0.103	0	3.75E-05	0.000168878	0	0	0.000338141	0	0.000535278	1.57E-05	0	0	0	0.000242839	0	0.000292185	0.000149186	2.73E-06	0.000136978	0	0.000104969	6.73E-06	3.84E-05
F6h	Freshwater	F6	2.5	150	1	Unknown			470	2.09E-05	20.93	20926.46	F6h.d	2022-03-15 16:22	1.06E-12	1.064	0	5.43E-05	0.003592296	0	0	0.003378876	0	0.003990527	7.02E-06	0	0	0	0.002605006	0	0.002256062	0.0015092	1.21E-05	0.001640074	0	0.001098699	2.46E-05	0.001111174
F6i	Freshwater	F6	2.55	153	1	Eudiaptomus graciloides	female	adult	740	1.11E-05	11.08	11080.2	F6i.d	2022-03-15 16:48	2.92E-13	0.292	0	0.00052395	0.000173429	0	0	0.000461721	0	0.00104483	2.25E-06	0	0	0	0.000397727	0	0.000714456	0.000860831	4.65E-06	0.000355731	0	9.03E-05	9.86E-06	0.001196081
F6j	Freshwater	F6	2.55	153	1	Eudiaptomus graciloides	female	adult	770	1.25E-05	12.52	12522.62	F6j.d	2022-03-15 17:14	5.60E-13	0.56	0	0.000345759	0.000531943	0	0	0.001081371	0	0.00196907	9.33E-06	0	0	0	0.000801268	0	0.001082975	0.001671312	1.09E-05	0.001119631	0	0.000261776	1.84E-05	0.00229125
M1a	Marine	M1	3.75	225	1	Temora longicornis			920	2.43E-05	24.25	24251.3	M1a.d	2022-03-16 11:28	1.39E-11	13.893	0.000650963	0.00565358	0.024507356	0	0	0	0.000274032	0.023051967	0.085806436	0.001370335	0.078835598	0.000509552	0.012237002	0	0	0	0.001780784	0.021645131	0	0	0.000769053	0.020778061
M1b	Marine	M1	3.75	225	1	Centropages hamatus	female		1080	3.55E-05	35.49	35494.47	M1b.d	2022-03-16 11:56	3.49E-12	3.488	0.001461391	0.014100423	0.005088384	0	0	0	0.00020883	0.005650685	0.000468956	0.002638006	0.016457517	0.000807335	0.005583934	0	0	0	0.002361587	0.009927123	0	0	0.001015068	0.00398498
M1c	Marine	M1	3.833	230	1	Calanus sp			820	1.52E-05	15.2	15199.66	M1c.d	2022-03-16 12:24	9.33E-12	9.328	0.004516514	0.000460175	0.000513822	0	0	0	0.002600697	0.001096694	0.005628997	0.041226958	0.014419883	0.007225705	0.002219751	0	0	0	0.063956837	0.019811532	0	0	0.017780618	0.005100256
M1e	Marine	M1	4	240	1	Temora longicornis	female		700	1.05E-05	10.51	10508.59	M1e.d	2022-03-16 13:19	5.17E-12	5.165	0.000133314	0.002696299	0.009759597	0	0	0	0.000141259	0.016189851	0.014988387	9.20E-05	0.0271762	5.21E-05	0.007771132	0	0	0	8.81E-05	0.01498084	0	0	7.71E-05	0.009154696
M1f	Marine	M1	4	240	1	Paracalanus parvus			980	2.63E-05	26.32	26315.83	M1f.d	2022-03-16 13:47	3.62E-12	3.618	0.004304083	0.000560395	7.64E-05	0	0	0	0.0003585	0.000340798	0.001243096	0.008929967	0.00392031	0.002079476	0.000720842	0	0	0	0.032676078	0.011187735	0	0	0.004634309	0.001325837
M1g	Marine	M1	4.083	245	1	Temora longicornis	female		890	2.19E-05	21.91	21911.78	M1g.d	2022-03-16 14:15	4.48E-12	4.476	0.001445665	0.00454397	0.003962589	0	0	0	0.000624038	0.006146531	0.01862342	0.001716816	0.029531342	0.000533118	0.002927567	0	0	0	0.001378908	0.008558856	0	0	0.000691807	0.008835444
M1h	Marine	M1	4.167	250	1	Temora longicornis	female		730	1.20E-05	11.95	11948.47	M1h.d	2022-03-16 14:42	1.43E-12	1.426	0.000140358	0.00135057	0.002441215	0	0	0	7.73E-05	0.005978752	0.002569521	6.30E-05	0.008137333	2.72E-05	0.001428687	0	0	0	5.62E-05	0.003079887	0	0	3.17E-05	0.003145792
M1i	Marine	M1	5	300	1	Temora longicornis	female		960	2.76E-05	27.62	27624.49	M1i.d	2022-03-16 15:11	1.02E-12	1.018	0.000282265	0.001765968	0.001191206	0	0	0	0.000230385	0.004106636	0.001327058	0.000105514	0.003952463	3.30E-05	0.000668574	0	0	0	0.000123076	0.003136547	0	0	8.72E-05	0.003353724
M1j	Marine	M1	5.083	305	1	Harpacticoid cf Microsetella			580	1.20E-10	0.00012	0.12	M1j.d	2022-03-16 16:06	9.06E-14	0.091	0.00036111	8.86E-05	3.10E-05	0	0	0	5.19E-05	0.000170236	0.000146749	0.00020652	0.000226492	9.08E-05	5.38E-05	0	0	0	8.83E-05	5.80E-05	0	0	0.000141797	9.74E-05
M1aa	Marine	M1	5.833	350	1	Paracalanus parvus			560	4.70E-06	4.7	4696.84	M1aa.d	2022-03-16 18:25	1.32E-12	1.316	0.000999948	0.000143109	0	0	0	0	0.000153433	0.00015775	0.000609244	0.010144026	0.004949344	0.001556514	0.000582441	0	0	0	0.003383477	0.001339327	0	0	0.001709134	0.000596835
M1bb	Marine	M1	5.833	350	1	Paracalanus parvus			760	1.20E-05	12.03	12028.54	M1bb.d	2022-03-16 18:52	4.90E-12	4.9	0.005372149	0.000520583	0	0	0	0	0.004162967	0.001226902	0.000508236	0.011444708	0.00392971	0.002102817	0.000663422	0	0	0	0.034962664	0.010185708	0	0	0.018449556	0.00447235
M1cc	Marine	M1	5.833	350	1	Centropages hamatus	female		900	2.03E-05	20.25	20245.57	M1cc.d	2022-03-16 19:20	4.06E-12	4.061	0.002184745	0.010927225	0	0	0	0	0.000390343	0.007128707	0.000196798	0.001683127	0.027769109	0.000558402	0.009975028	0	0	0	0.000746934	0.01094541	0	0	0.000480306	0.008226379
M1dd	Marine	M1	5.833	350	1	Paracalanus parvus			820	1.52E-05	15.2	15199.66	M1dd.d	2022-03-16 19:48	5.76E-12	5.759	0.005310529	0.000653405	0	0	0	0	0.001241883	0.00073072	0.003629477	0.037585274	0.01808854	0.005268535	0.001912194	0	0	0	0.022331706	0.010258987	0	0	0.005942203	0.002231987
M1ee	Marine	M1	5.833	350	1	Centropages hamatus			940	2.32E-05	23.15	23146.51	M1ee.d	2022-03-16 20:16	2.78E-12	2.775	0.000238538	0.000699517	0	0	0	0	0.000129122	0.003636267	0.000231456	0.000256517	0.030593818	4.44E-05	0.007657614	0	0	0	0.000114912	0.00763023	0	0	6.42E-05	0.004194998
M1ff	Marine	M1	5.917	355	1	Temora longicornis			1060	3.74E-05	37.41	37409.36	M1ff.d	2022-03-16 20:44	1.25E-12	1.25	0.000331075	0.004807867	0	0	0	0	0.000180313	0.009120954	0.001873215	4.84E-05	0.003568669	1.56E-05	0.000633604	0	0	0	4.05E-05	0.001778897	0	0	4.03E-05	0.00255923
M1gg	Marine	M1	5.917	355	1	Temora longicornis			990	3.04E-05	30.35	30352.05	M1gg.d	2022-03-16 21:11	7.21E-12	7.21	0.000327351	0.009060985	0	0	0	0	0.000285526	0.026100019	0.008372664	0.000416254	0.038172259	8.70E-05	0.006847475	0	0	0	0.000304484	0.027222124	0	0	0.000195341	0.026809428
M1hh	Marine	M1	5.917	355	1	Calanus sp			2280	3.54E-04	354.37	354372.61	M1hh.d	2022-03-16 21:39	8.43E-12	8.433	0.04018459	0.002052524	0	0	0	0	0.001412162	0.000663268	0.000547025	0.037770214	0.006439624	0.00765792	0.001409821	0	0	0	0.04025157	0.00610294	0	0	0.021399314	0.002770228
M1ii	Marine	M1	6.083	365	1	Temora longicornis	female		1240	6.05E-05	60.45	60452.56	M1ii.d	2022-03-16 22:07	4.22E-12	4.215	0.001022454	0.020276974	0	0	0	0	0.001013857	0.027915312	0.003212734	0.000315636	0.014121917	0.000137734	0.002546582	0	0	0	0.000210274	0.005662491	0	0	0.000115714	0.007751288
M1jj	Marine	M1	6.083	365	1	Calanus sp			1900	2.02E-04	202.13	202129.37	M1jj.d	2022-03-16 22:35	2.05E-11	20.453	0.106251477	0.005693392	0	0	0	0	0.031960857	0.009088059	0.002680698	0.067730036	0.013814975	0.017475429	0.003835153	0	0	0	0.07776547	0.01323537	0	0	0.052073364	0.007453291
M1kk	Marine	M1	6.167	370	1	Centropages typicus	female		1280	5.99E-05	59.89	59893.26	M1kk.d	2022-03-16 23:30	8.24E-13	0.824	0.001090144	0.000804037	0	0	0	0	0.000280266	0.00078736	0.000444251	0.001722902	0.003019941	0.000228418	0.000376383	0	0	0	0.000843216	0.002087952	0	0	0.002389079	0.00240943
M1ll	Marine	M1	6.833	410	1	Calanus sp			2400	4.15E-04	415.01	415009.53	M1ll.d	2022-03-16 23:58	3.86E-13	0.386	0.002323208	0.00021201	0	0	0	0	0.000747043	0.000500971	9.28E-05	0.000679014	0.000276246	0.000195869	6.43E-05	0	0	0	0.001393683	0.000422861	0	0	0.000686456	0.000125523
M1mm	Marine	M1	6.833	410	1	Calanus sp			2260	3.45E-04	344.89	344887.22	M1mm.d	2022-03-17 00:26	1.95E-11	19.531	0.051658934	0.002481619	0	0	0	0	0.044882496	0.008125348	0.001043202	0.055749254	0.008939566	0.011193481	0.00190244	0	0	0	0.10834183	0.015089039	0	0	0.072122508	0.009085558
M1nn	Marine	M1	6.833	410	1	Calanus sp			2660	5.70E-04	569.66	569660.48	M1nn.d	2022-03-17 00:54	1.93E-11	19.286	0.125815983	0.007424097	0	0	0	0	0.02861874	0.006105037	0.000343225	0.046197076	0.009912629	0.014902182	0.003222648	0	0	0	0.081184112	0.015164975	0	0	0.040403443	0.006428035
M2a	Marine	M2	0.583	35	1	Unknown			990	1.68E-04	168.3	168299.41	M2a.d	2022-03-17 03:12	4.53E-12	4.531	0.001513552	0.022522568	0.003904227	0	0	0	0.000136886	0.004703598	0.000388854	0.000368526	0.030712208	0.000110595	0.010657005	0	0	0	0.000163894	0.011225675	0	0	0.000137511	0.004084638
M2b	Marine	M2	0.583	35	1	Unknown			630	4.75E-05	47.51	47508.54	M2b.d	2022-03-17 03:40	1.22E-12	1.222	0.000220807	0.002336526	0.001433192	0	0	0	9.29E-05	0.00197374	0.000123796	7.43E-05	0.009569657	2.48E-05	0.003402688	0	0	0	6.35E-05	0.003450612	0	0	6.12E-05	0.001619234
M2d	Marine	M2	0.583	35	1	Centropages hamatus	male		730	1.06E-05	10.63	10625.56	M2d.d	2022-03-17 04:36	8.13E-14	0.081	5.78E-05	5.07E-05	7.77E-05	0	0	0	6.83E-05	0.000488722	1.72E-05	2.79E-05	0.000317664	1.72E-05	0.000153296	0	0	0	3.80E-05	0.00017063	0	0	3.55E-05	0.000105332
M2e	Marine	M2	0.75	45	1	Temora longicornis			810	1.64E-05	16.43	16425.12	M2e.d	2022-03-17 05:03	5.62E-12	5.624	0.000157863	0.003507802	0.009568589	0	0	0	9.98E-05	0.012014796	0.029197812	8.70E-05	0.036146264	3.90E-05	0.003922593	0	0	0	6.28E-05	0.009118427	0	0	5.85E-05	0.00850841
M2f	Marine	M2	0.75	45	1	Unknown			580	3.77E-05	37.69	37694.15	M2f.d	2022-03-17 05:31	2.24E-12	2.237	0.000208696	0.001998333	0.001708627	0	0	0	0.000135531	0.001825241	0.008969067	0.00021021	0.018999465	9.25E-05	0.003516031	0	0	0	0.000215871	0.004745251	0	0	0.000126796	0.001984764
M2g	Marine	M2	0.75	45	1	Unknown			610	4.34E-05	43.41	43407.43	M2g.d	2022-03-17 05:59	2.80E-12	2.796	0.00220791	0.000274475	0.000151771	0	0	0	0.000549599	0.000367692	0.003048257	0.011537938	0.004823687	0.002743502	0.001033939	0	0	0	0.01682374	0.006138707	0	0	0.004760596	0.001464654
M2h	Marine	M2	0.833	50	1	Centropages hamatus			750	1.16E-05	11.55	11547.8	M2h.d	2022-03-17 06:27	5.46E-12	5.46	0.000655857	0.010485744	0.008774215	0	0	0	0.000158795	0.010410369	0.001922971	0.000215088	0.046007191	6.89E-05	0.013546936	0	0	0	0.000134973	0.012968348	0	0	6.14E-05	0.0037974
M2i	Marine	M2	0.833	50	1	Centropages hamatus			790	1.36E-05	13.55	13551.53	M2i.d	2022-03-17 07:22	4.72E-12	4.718	0.000650065	0.008135284	0.004695926	0	0	0	0.000121072	0.004068569	0.000727951	0.000288483	0.045732553	6.34E-05	0.011962753	0	0	0	0.000126425	0.013146642	0	0	9.31E-05	0.004541801
M2j	Marine	M2	0.833	50	1	Centropages hamatus	male		730	1.06E-05	10.63	10625.56	M2j.d	2022-03-17 07:50	6.68E-13	0.668	0.00146337	0.00078102	0.000874415	0	0	0	0.000353351	0.001544632	0.00023525	0.001385945	0.002175242	0.000584468	0.000807407	0	0	0	0.000996213	0.000998672	0	0	0.000651324	0.000514894
M3a	Marine	M3	1.667	100	1	Temora longicornis			550	5.02E-06	5.02	5024.05	M3a.d	2022-03-17 14:37	4.50E-12	4.504	8.57E-05	0.000701709	0	0	0.008313696	0.007670199	0	0	0.025237029	7.53E-05	0.033589277	3.05E-05	0	0	0	0	0.000112498	0.009439957	0	0	0.000116753	0.004709633
M3b	Marine	M3	1.667	100	1	Centropages hamatus			1130	4.08E-05	40.8	40802.36	M3b.d	2022-03-17 15:05	2.79E-12	2.794	0.002948401	0.011957748	0	0	0.000641715	0.002993861	0	0	0.000153083	0.000916783	0.025887193	0.000211818	0	0	0	0	0.000248912	0.006107158	0	0	0.000204895	0.003605069
M3c	Marine	M3	1.667	100	1	Pseudocalanus sp			1000	2.80E-05	28.01	28005	M3c.d	2022-03-17 15:33	2.81E-12	2.809	0.014253768	0.000810379	0	0	0.00034739	9.95E-05	0	0	0.000784432	0.01360213	0.003017949	0.002650908	0	0	0	0	0.014097291	0.002970059	0	0	0.003010151	0.000529204
M3d	Marine	M3	1.667	100	1	Paracalanus parvus			700	9.34E-06	9.34	9337.5	M3d.d	2022-03-17 16:00	4.11E-12	4.113	0.004796683	0.000749566	0	0	0.001262202	0.000108997	0	0	0.004554259	0.018890718	0.011958694	0.002816941	0	0	0	0	0.017574463	0.009751266	0	0	0.006701526	0.003101859
M3e	Marine	M3	1.667	100	1	Temora longicornis			1070	3.85E-05	38.5	38499.82	M3e.d	2022-03-17 16:28	9.47E-12	9.47	0.000384378	0.006042943	0	0	0.026719613	0.028605589	0	0	0.024675318	0.000558085	0.071560621	7.73E-05	0	0	0	0	0.000441405	0.024968802	0	0	0.00011233	0.005244979
M3f	Marine	M3	2.25	135	1	Temora longicornis			1020	3.33E-05	33.26	33255.3	M3f.d	2022-03-17 16:56	8.78E-12	8.781	0.000238971	0.006938896	0	0	0.017333216	0.012584528	0	0	0.036989164	0.000172716	0.064252447	2.06E-05	0	0	0	0	0.000143987	0.027208186	0	0	4.90E-05	0.009690987
M3g	Marine	M3	2.25	135	1	Paracalanus parvus			940	2.32E-05	23.15	23146.51	M3g.d	2022-03-17 17:24	2.81E-12	2.813	0.010077361	0.000313726	0	0	0.000347788	0.000108394	0	0	0.000301037	0.019143912	0.002082262	0.003032806	0	0	0	0	0.016146627	0.001623972	0	0	0.00284579	0.000239091
M3h	Marine	M3	2.25	135	1	Pseudocalanus sp			860	1.76E-05	17.6	17600.71	M3h.d	2022-03-17 17:51	7.90E-12	7.895	0.012878422	0.000468614	0	0	0.00072178	0.000148308	0	0	0.001403346	0.044240446	0.005858017	0.007628317	0	0	0	0	0.065093319	0.007435053	0	0	0.010948471	0.001077241
M3i	Marine	M3	2.417	145	1	Pseudocalanus sp			1090	3.65E-05	36.52	36516.3	M3i.d	2022-03-17 18:20	3.53E-12	3.527	0.005785595	0.000337299	0	0	0.000131969	0.000116247	0	0	0.000559667	0.022812075	0.004808298	0.004952055	0	0	0	0	0.019907197	0.00357721	0	0	0.006582995	0.000970008
M3j	Marine	M3	2.417	145	1	Unknown			930	1.41E-04	141.29	141286.2	M3j.d	2022-03-17 18:47	5.80E-12	5.801	0.00341194	0.013892788	0	0	0.001551585	0.007142885	0	0	0.000852939	0.00543256	0.046092944	0.001188408	0	0	0	0	0.00187921	0.019283322	0	0	0.001459509	0.013822862
M3k	Marine	M3	2.667	160	1	Unknown			2140	1.46E-03	1455.21	1455214.36	M3k.d	2022-03-17 19:43	1.98E-11	19.819	0.209910106	0.009875749	0	0	0.000573244	0.001591179	0	0	0.003016461	0.069598185	0.012255432	0.02117687	0	0	0	0	0.040529328	0.006626823	0	0	0.018606017	0.002620586
M4a	Marine	M4	1.333	80	1	Temora longicornis			870	2.04E-05	20.44	20439.64	M4a.d	2022-03-17 22:29	6.75E-12	6.751	0.001516151	0.001475523	0.0088814	0	0.003205357	0	0.000359412	0.025726377	0.013046605	0	0.036450258	0	0.00913499	0	0	0.004474516	0.001333059	0.020579306	0	0	0.000660828	0.008169853
M4b	Marine	M4	1.333	80	1	Unknown			610	4.34E-05	43.41	43407.43	M4b.d	2022-03-17 22:57	9.86E-14	0.099	0.000187828	7.18E-05	9.96E-05	0	3.54E-05	0	8.67E-05	0.000237282	0.00026111	0	0.00036513	0	6.86E-05	0	0	1.82E-05	0.000156209	0.000181106	0	0	0.000118165	8.52E-05
M4c	Marine	M4	1.333	80	1	Temora longicornis			1160	4.93E-05	49.29	49293.06	M4c.d	2022-03-17 23:24	4.52E-12	4.516	0.000847769	0.004840945	0.00753398	0	0.009241045	0	0.000541915	0.009140542	0.010583291	0	0.025802385	0	0.004913059	0	0	0.001674199	0.001797836	0.009926717	0	0	0.000920542	0.002555
M4d	Marine	M4	1.583	95	1	Temora longicornis			700	1.05E-05	10.51	10508.59	M4d.d	2022-03-17 23:53	9.94E-13	0.994	0.000182506	0.000373738	0.001238098	0	0.000565652	0	0.000129567	0.004270692	0.001736147	0	0.004854483	0	0.00076609	0	0	0.000551972	0.000196236	0.002802443	0	0	0.000122735	0.002096318
M4e	Marine	M4	1.583	95	1	Temora longicornis	female		850	1.90E-05	19.04	19035.59	M4e.d	2022-03-18 00:20	5.07E-11	50.728	0.000519762	0.01018332	0.051133401	0	0.054832758	0	0.000438375	0.047424666	0.225095038	0	0.368999719	0	0.037516846	0	0	0.008425804	0.000668694	0.101511528	0	0	0.000462892	0.107347362
M4f	Marine	M4	1.833	110	1	Calanus sp		copepodite	1680	1.38E-04	138.37	138373.52	M4f.d	2022-03-18 00:48	9.40E-12	9.396	0.039932872	0.003322805	0.002678437	0	0.002109498	0	0.011507474	0.004951078	0.005024545	0	0.027658783	0	0.007500742	0	0	0.001404594	0.047407718	0.014635919	0	0	0.015311801	0.004469773
M4g	Marine	M4	1.833	110	1	Temora longicornis	female		940	2.59E-05	25.9	25900.94	M4g.d	2022-03-18 01:16	1.11E-11	11.105	0.003235724	0.004775113	0.020327549	0	0.017220031	0	0.00059417	0.020511219	0.027986584	0	0.060129372	0	0.009175678	0	0	0.003592472	0.002342544	0.030453549	0	0	0.001405425	0.020345247
M4h	Marine	M4	2.083	125	1	Calanus sp			2240	3.36E-04	335.57	335574.79	M4h.d	2022-03-18 01:44	1.46E-11	14.556	0.073401244	0.003399077	0.001794518	0	0.000912375	0	0.02572751	0.004789882	0.006934326	0	0.022365344	0	0.00612577	0	0	0.00121009	0.096564123	0.014288248	0	0	0.02948072	0.00411807
M4i	Marine	M4	2.083	125	1	Unknown			930	1.41E-04	141.29	141286.2	M4i.d	2022-03-18 02:12	8.87E-12	8.871	0.000318054	0.001980228	0.011445982	0	0.015768679	0	0.000480679	0.013100361	0.050022003	0	0.051023651	0	0.006753263	0	0	0.001882039	0.000393575	0.018105955	0	0	0.000150253	0.005996531
M4j	Marine	M4	2.083	125	1	Temora longicornis			680	9.62E-06	9.62	9616.6	M4j.d	2022-03-18 02:39	1.21E-11	12.101	0.001487762	0.005373204	0.012662387	0	0.007985136	0	0.001746325	0.02775052	0.035948756	0	0.10070354	0	0.011057493	0	0	0.004404025	0.005302587	0.013920852	0	0	0.002608948	0.011061107
M4w	Marine	M4	2.667	160	1	Centropages hamatus			850	1.70E-05	16.98	16978.07	M4w.d	2022-04-07 13:45	3.22E-11	32.156	0.008322246	0.006361054	0.037709946	0	0.003651576	0	0.002491558	0.074767251	0.00682379	0	0.297303571	0	0.048817109	0	0	0.021300964	0.009999162	0.089149019	0	0	0.005098708	0.031322889
M4y	Marine	M4	2.25	135	1	Temora longicornis			930	2.51E-05	25.07	25066.99	M4y.d	2022-04-07 14:41	1.67E-11	16.742	0.001493203	0.003465488	0.015501147	0	0.013661815	0	0.001348883	0.036929684	0.06518031	0	0.11608328	0	0.016142926	0	0	0.007108154	0.004598214	0.033995244	0	0	0.002267691	0.01705653
M4z	Marine	M4	2.667	160	1	Calanus sp			2260	3.45E-04	344.89	344887.22	M4z.d	2022-04-07 15:09	6.35E-11	63.454	0.157148709	0.006924376	0.008550523	0	0.009233496	0	0.095210202	0.032537962	0.024539284	0	0.072535393	0	0.019110021	0	0	0.005600981	0.408436422	0.063975603	0	0	0.327466928	0.037816318
